# Nuclear actin regulates inducible transcription by enhancing RNA polymerase II clustering

**DOI:** 10.1101/655043

**Authors:** Mian Wei, Xiaoying Fan, Miao Ding, Ruifeng Li, Shipeng Shao, Yingping Hou, Shaoshuai Meng, Fuchou Tang, Cheng Li, Yujie Sun

## Abstract

Gene expression in response to external stimuli underlies a variety of fundamental cellular processes. However, how the transcription machinery is regulated under these scenarios is largely unknown. Here, we discover a novel role of nuclear actin in inducible transcriptional regulation using next-generation transcriptome sequencing and super-resolution microscopy. The RNA-seq data reveal that nuclear actin is required for the establishment of the serum-induced transcriptional program. Using super-resolution imaging, we found a remarkable enhancement of RNA polymerase II (Pol II) clustering upon serum stimulation and this enhancement requires the presence of nuclear actin. To study the molecular mechanisms, we firstly observed that Pol II clusters co-localized with the serum-response genes and nuclear actin polymerized in adjacent to Pol II clusters upon serum stimulation. Furthermore, N-WASP and Arp2/3 are reported to interact with Pol II, and we demonstrated N-WASP is required for serum-enhanced Pol II clustering. Importantly, using an optogenetic tool, we revealed that N-WASP phase-separated with the carboxy-terminal domain of Pol II and nuclear actin. In addition to serum stimulation, we found nuclear actin also essential in enhancing Pol II clustering upon interferon-γ treatment. Taken together, our work unveils nuclear actin promotes the formation of transcription factory on inducible genes, acting as a general mechanism underlying the rapid response to environmental cues.

---

Response to stimuli is a hallmark of life. Genetic regulation in response to stimuli determines the fundamental decision a living cell makes on proliferation, differentiation, motility, and cell death. At tissue and organism levels, precise control of genetic response has substantial impacts on organ development, immune responses, and neuronal plasticity, and may contribute to tumor progression upon its dysregulation^1-5^. Surprisingly, little is known about how the transcription machinery is regulated in these inducible transcription processes.

Nuclear actin is implicated in gene regulation through various mechanisms. Nuclear actin is present in chromatin remodeling complexes^6^; it interacts with all three classes of RNA polymerases for their full transcriptional activity^7-9^; it modulates the localization and activity of megakaryocytic acute leukemia (MAL), a coactivator of serum response factor (SRF)^10^; it associates with nascent transcripts through specific heterogeneous nuclear ribonucleoproteins (hnRNPs)^11, 12^; and it is involved in long-range chromatin organization^13-15^. Despite recent progress, the mechanisms whereby nuclear actin regulates gene expression remain unclear.

Recent studies have revealed that serum stimulation induces dynamic assembly of nuclear actin filaments, which regulates the SRF-MAL signaling pathway, a key pathway involved in inducible gene expression^16^. Noteworthily, we and others reported that serum stimulation also dramatically changes the dynamics of “transcription factories”^17, 18^, which are discrete RNA polymerase II (Pol II)-clustered foci implicated in gene regulation^19-23^. Thus, it would be intriguing to determine whether these two serum stimulation-dependent phenomena are physiologically connected. Here, we formulate a hypothesis that nuclear actin regulates inducible transcription by modulating the formation of transcription factories.

We test this hypothesis with a combination of next-generation transcriptome sequencing and super-resolution microscopy. We find that nuclear actin contributes to the establishment of the serum-induced transcriptional program by scaffolding larger, more active, and more long-lasting Pol II clusters upon serum stimulation. Similar observation is also obtained upon interferon-γ (IFN-γ) treatment. We demonstrate that nuclear actin promotes Pol II cluster formation through *de novo* nuclear actin polymerization induced by N-WASP/Arp2/3. Using an optoDroplet system, we observe N-WASP phase-separates with Pol II and nuclear actin. Taken together, our work unveils a novel role of nuclear actin in transcriptional modulation of inducible genes by promoting enhanced-level Pol II clustering, acting as a general mechanism underlying the rapid response to environmental cues.
