## Supplementary material for "Nuclear actin regulates inducible transcription by enhancing RNA polymerase II clustering": Table S2

### Sheet: FOS
FOS：human_chr14_75273523_75294400
Chrom	Start	Stop	Forward Primer	Reverse Primer
chr14	75273734	75273947	TCTTGACAAAGTTTACCATGCC	TTTAGATCCTGGAGAGCCCA
chr14	75274248	75274465	TTTGGCAACTGGGTTTCAAT	TGGTGAAGCTGAGACCAACA
chr14	75274497	75274715	GGAACAGAAGTGTGGAGGCT	GGGTCCCACCAGTAATTCAA
chr14	75275905	75276116	CTCCCTTTCTGTGGCTTGTC	CCATAGGAGGGGGAGGTCTA
chr14	75276166	75276370	ATCTGTTCCTGTGACCAGGC	TGGAATTGCTGCAGTTTCTG
chr14	75276457	75276676	GCCACCACCAGTACAACAGA	GGATCTGGGCGTAGAGTTATTC
chr14	75276757	75276956	CACATGATTTTCCTTTTGGTGA	ATCATAACGATCACGTTGGC
chr14	75277041	75277260	CATAGAGATCGAGACCGGGA	CCAGAATTGTTCTTCCCCCT
chr14	75278238	75278440	TTGGGCAGTTAATGCTGTTG	TCCAAACATGGATGGTCCTT
chr14	75278488	75278705	ATGGGAGATGCTTTCCATTG	GCGAATGAGAGGAAAGCTACA
chr14	75278826	75279041	GGCTCTGTGACATTCCATTG	AAATGCTTTGCTGGATAGTCCT
chr14	75279207	75279426	TAAAAGTGGCCCCAAAATCA	CAGGCTTCTTCTCGACTCGT
chr14	75279466	75279667	GGGAGAGCAGACCTGAGAGA	TTCTTAAAGATTCTATAGTGTAGGCCA
chr14	75279729	75279928	AATTAATTGCGCGTTGAAGA	CTGGCTGAAATCTCCAGTACC
chr14	75282965	75283167	TCGAGTGAGTATGGGGAAGC	TCAAATCAAGCAGAGGCAAA
chr14	75283194	75283394	AGCCACAAGAGGGAACTTTG	CCTTCTTTTTCACTTTCTTTCCA
chr14	75283480	75283683	GGCAGGGACCTCTCTCTTTT	CTGGTGCGGTAAGTCTCCTC
chr14	75283723	75283922	TTTTCCCTTCATCATCCTGG	TCTGCACTCATTTCAGCCAA
chr14	75285338	75285550	TGACAGTTATCAAATGCAGGAAA	TCATGACAATGACAAGGCTGA
chr14	75286731	75286934	AGTGTTTCTGAATGGAGGGAG	ACCGGTTTCAGCAATCAAGT
chr14	75287343	75287557	TTTGCGTTGCTACCACTCTG	TCCATCTGTACAATTCCCTGTAAA
chr14	75287587	75287799	CCTGTCTTTTATCAGTTCTGTTTCA	TCTGTTCTTCGATATTTGCATCA
chr14	75287818	75288017	CAGAGGAAGAGGAAAGCGAA	TCTTTTGGTCTGGGGAAAAA
chr14	75288258	75288474	TATTGAATGGGGAGGCAGAG	GAATGACAGGGAAAGGCAAA
chr14	75288482	75288699	TGCGACCTATAGAGTTACGTTGA	GGACCACTCCCTGGAGATTC
chr14	75288758	75288977	GGTGTCAACCTCTACATTCCAA	AGTACACACGCTGCAAATGG
chr14	75289023	75289242	GCTCCGTCTTTCTTTTGTGG	TGCTTGAAATTGTAGGCCACT
chr14	75289286	75289504	GCAGGGGGAAATGAATACAC	TGCAGAGTGGAAAATGCAAG
chr14	75289516	75289733	AGCTGGATGAAATCCAAAGTT	CAAACCAAGACAAAGCTATACTGAA
chr14	75289748	75289961	TTTGGGAAATATATAATTTGTAATCCA	TGTTGGGAATGTTCAAGTTCA
chr14	75289984	75290183	AAAAGAGGATACTGACACCTTTGA	TTTCCCAGTGTGCCTATTGA
chr14	75290253	75290460	TGCCAGTGGAGATTTCTGGT	TTGGTGGCACTTAACCCAAT
chr14	75290512	75290723	TCTTGAAGAACACTTTTTGCATC	CGCTTTGAGGCAGCTACAGT
chr14	75290760	75290977	TGTGGACAGTGAAGTTTGGTG	TGCTTTTCGGAATGTAACCC
chr14	75291300	75291502	CAGAAATGTTGGTGCTGATGA	CAGGCTCCTCAAAAACCTGA
chr14	75291702	75291919	TCGCTTAAAGAGAACCATTTAACA	CAAGCAATGAAGCAGCTCAG
chr14	75291976	75292177	GCCTTTAATTTGCCCCAACT	TCCCACAGAGGGAAGACTACT
chr14	75292352	75292552	GAATGACCCATAATATGCCAAGA	AAAGATGGACTGGCTTGAGTTT
chr14	75292772	75292984	TGAAAGGCACTGAAGATCTGG	GCTCAATGGACCAACCTCAA
chr14	75293010	75293216	CATGAGGATCTTGTGTCGGA	TCAGATTCAACTGTTTTTGCTCA
chr14	75293334	75293535	TACACAGTTCAGCCTGTGCC	CCACCTGATGTGGCAAGTAA
chr14	75293608	75293814	TTTGAGACTGTTACCATCCTAATTT	GGTATTTCTGAAAATCTGTTCAACG
chr14	75293843	75294055	TCTAAGGAATTTTTCTGTTGTGC	ATGGATGGCATAAGGTGAGG
chr14	75294103	75294318	TCTTCAGCCCAAGAAGGAAA	TTCCAACAACAGAGCACAGC

### Sheet: JUNB
JUNB： human_chr19_12781445_1279
Chrom	Start	Stop	Forward Primer	ReversePrimer
chr19	12783606	12783815	CCTGGAGCCATGTGAGTGTA	GGAAGGGTGGGTAGGTGAGT
chr19	12783903	12784116	ACAAAGACACAGGGGAGCTG	AGAAGAACACCTTCCCGTCC
chr19	12784904	12785123	GAAACAAAGGCTTCAGGGTG	ACATGTCAAGGACAGGGCTC
chr19	12785137	12785347	GGAGTCAGGCCAGAAACAGA	CTGGGCCCATAAGAAATAGG
chr19	12785374	12785584	GGCACATCAAGGGACATTTT	CCATGTCCAGAGACTGCTGA
chr19	12786199	12786409	ATTAGAGGCAGGTGGCTGAA	AGGGCTCTGTTGGGTGGTAG
chr19	12786458	12786668	CCTATGAGGCAGAGGATGGA	AGAAGAACGAGGACTGAGCG
chr19	12786890	12787093	CACCTGAGTCAGAGCCATCA	GTCTGGGAGCGAATGTCTGT
chr19	12787291	12787508	GGAGTTCTCACTCACCTGCC	AATCCAGGAACAGCTGGGTA
chr19	12787542	12787757	TTCCCTCTCCTGGGAACTTT	CAGTCATTGCTACGGGGAAT
chr19	12787766	12787979	CGTGGATGTCACTTGTTTGC	GATGATCATTCTGGGCGG
chr19	12787993	12788205	CAAAGATGGCCTGTGTGTTG	CATCCCTGTGTTTAGTCCCG
chr19	12790341	12790542	GGCGTCCACTTTACACCCTA	TGTTCTCAGGATCGGAAACC
chr19	12790592	12790802	CCAACACCACTCAGGGTTCT	AAGTTCTGCCCAGAATGAGG
chr19	12790832	12791032	TGAGGGAGCTCTGCTACAAAA	CAACCTCATCAGTTCAGGCA
chr19	12791118	12791320	GTGGTTCCAGCTTCTTCTCG	TGAGATCTGGTCTGGGAAGG
chr19	12792046	12792261	GCTCCTCCTCCCATATCCTC	TGCCCAATAGTTGGAGGAAG
chr19	12792319	12792530	TTGGTTCTACAAGCCACGC	GCTAAAGCACAGCTCGACG
chr19	12792586	12792785	TATAGCCGGCTCTCGAGTCA	GAACACACGCACAAAAATGG

### Sheet: PLA2G2E
PLA2G2E：human_chr1_19920307_19932617 PLA2G2E：human_chr1_19920307_19932617 PLA2G2E：human_chr1_19920307_19932617 PLA2G2E：human_chr1_19920307_19932617
Chrom	Start	Stop	Forward Primer	ReversePrimer
chr1	19922731	19922947	GTGTGTGGGTGGGTGTGTAA	TCTTCTCCCCATCTGCTGTT
chr1	19923044	19923258	AGAGTCCATTTGATTTGGCG	TTTCCTCCTCACCAAAGTGC
chr1	19923290	19923494	AAACTGTCAGCCTCGCAAAC	CTCCGACCCCTGAAAGTCTC
chr1	19923670	19923881	AGGAGGAAGGAAGGGAAGC	AGAGCTCTGCGACTCTCCTG
chr1	19924062	19924277	CTGATGCGAGTTGCTGTCAT	AGTTTCCTTTCTCCTCCCCA
chr1	19924362	19924573	CCACGGTCACAGCTAACAAA	AAACATCCCTGCTCTCATGG
chr1	19924598	19924800	CCAGCCCCTAAAAGAGTGCT	TAATCCTCCCAACGACTCCA
chr1	19925927	19926135	GCGTAGAACGTTGATAGGGG	CAATCCCAAGCCATTCTACA
chr1	19926227	19926440	AGAAGTGGAGGAGCTGGGAT	CAGCCTATGCCTAGTGAGCC
chr1	19926791	19926996	GTGATGGGCTGAGAGAGAGG	TTCCCTGAGTCTCCATCTCC
chr1	19928122	19928321	TTTACCTGCTTATTCGGGTTTT	TGGATGTGTAACAAGTAAGGGC
chr1	19928411	19928616	ATTCCTGCCACTGCCACTAC	TCCAGGGAGAAGAAACAATCA
chr1	19928652	19928851	CACTGTTGATCCCCTAACGC	TGATCAAACATGTGAACGGG
chr1	19928953	19929154	TTGGGAATAGTCAACTGAGAAACA	TCCATAAAATAAGCAAAACCCA
chr1	19929206	19929405	ACTCAGTTCAAGGGCTGTGG	ATCCAGTCCAGGGTGACAAG
chr1	19929891	19930106	CTCTTCTTGAATGCCGAAGG	AGAGAAAAGGGACACAGCCA
chr1	19930112	19930325	TTGCTCCAATGTGAGACCAG	CAGCCAGCCCTCTGATTC
chr1	19930386	19930603	CTGGAAAAGACTGTCCTGGC	GAAAACTGAGGCTGGGAGGT
chr1	19931115	19931332	TGTGGGTCGTGGCTATTGTA	CAAAATGGGGGTCAAATGTC
chr1	19931384	19931583	TCCTTGAAGGTGTCCCAAAG	CCTAAAGGAGGGATTCTGCC
chr1	19932401	19932608	TGGAATTGCTTGGTTGTGTG	TGATCAGCTCATCTTTGGCA
